# Efficient and highly amplified imaging of nucleic acid targets in cellular and histopathological samples with pSABER

**DOI:** 10.1101/2023.01.30.526264

**Authors:** Sahar Attar, Valentino E. Browning, Yuzhen Liu, Eva K. Nichols, Ashley F. Tsue, David M. Shechner, Jay Shendure, Joshua A. Lieberman, Shreeram Akilesh, Brian J. Beliveau

## Abstract

*In situ* hybridization (ISH) is a powerful tool for investigating the spatial arrangement of nucleic acid targets in fixed samples. ISH is typically visualized using fluorophores to allow high sensitivity and multiplexing or with colorimetric labels to facilitate co-visualization with histopathological stains. Both approaches benefit from signal amplification, which makes target detection effective, rapid, and compatible with a broad range of optical systems. Here, we introduce a unified technical platform, termed ‘pSABER’, for the amplification of ISH signals in cell and tissue systems. pSABER decorates the *in situ* target with concatemeric binding sites for a horseradish peroxidase-conjugated oligonucleotide which can then catalyze the massive localized deposition of fluorescent or colorimetric substrates. We demonstrate that pSABER effectively labels DNA and RNA targets, works robustly in cultured cells and challenging formalin fixed paraffin embedded (FFPE) specimens. Furthermore, pSABER can achieve 25-fold signal amplification over conventional signal amplification by exchange reaction (SABER) and can be serially multiplexed using solution exchange. Therefore, by linking nucleic acid detection to robust signal amplification capable of diverse readouts, pSABER will have broad utility in research and clinical settings.
