## Supplemental Dataset 1 for "Efficient and highly amplified imaging of nucleic acid targets in cellular and histopathological samples with pSABER"

### Sheet: mITS
Probe	Sequence	PER primer
1	GAGGACACACACAAGACGGGGAGAGCGGGC	p28
2	CTCACTCCAGACACCTCGCTCCACACGCGG
3	CAGACCGACCCCACCCACCCCTTCTCTCAC
4	GAGGTCAGAGCCGGACGAGGGAGAGGGGAG
5	AAGAGCCGGACGGGAAAGAGGCAAGACGCC
6	GTAACGACGTACCGCCCCTCGTAGACACGG

### Sheet: m7SK
Probe	Sequence	PER primer
1	AAAAGAAAGGCAGACTGCCACATGCA	p30
2	GCGCCTCATTTGGATGTGTCTGGAGT
3	CTTGGAAGCTTGACTACCCTACGTTCT
4	CCTACAATGGACCTTGAGAGCTTGTTTG
5	GTATACCCTTGACCGAAGACCGGTCC
6	TCCTCTATTCGGGGAAGGTCGTCCTC
7	CCTAGCCAGCCAGATCAGCCGAATCA
8	CCTGGCGATCAATGGGGTGACAGATG

### Sheet: mCBX5
Probe	Sequence	PER primer
1	AAAACCAGGGGTCTCTGAAAGCCCTTTCCG	p27
2	AAAACTTCGACTGAAGGTATCCTCCACAGGCAATCC
3	TAAGTACTTCCAAACTTGGAAGTAGCTCAGTGAGGGC
4	GTTAAGGGATTGGGGACAGAAACTCACCAAGGTCA
5	ACACTGTCAACATCTGAACTAGCAGCATTGATGAGGG
6	CAAGTGCCTTCCCTCACAGCATCCCAAGTT
7	TTTCTAAGTCTCTTTGTGATGCAAGACACAGAGCCCA
8	AGAAAGACATGAAGTAGCACTCCTGCCTCAAGATTCC
9	AGTCATCCATGAGAATAGGACCTTAACTCCTGCCTGC
10	GGTCAGCCTGGAAAATGGAAGCAACAATATCAATCCA
11	CTGTTGATCCACCTGAAGGAGTATGGCCACCA
12	CTGTCCTCTTGGTCTTCTTTCCCATGTCGTGTGC
13	ACATATTCCTCCTCATCCTCTGAAGAAGAGCTGTCGG
14	CTTAACCATGCGCCTGTCCAACACCTTTTCCA
15	AGTTCAGGACAATCCAAGTTCTTCTCAGGTTCCCA
16	TCCTTCTGATTTCTCCCTGGGCTTATTGTTTTCACCC
17	ATGATCTTTTCTGGTTCCAGTCCTCTCTCAAAGCCC
18	TAAGAACATTAAGTCACCGCAGGAATCTGTTGCTCCG
19	TTTGCAAGAACCAGGTCAGCTTCATCTGTGTCTTTC
20	TGCTATCACAATCTGTGGACACTTCACGTTAGCTTCT
21	TTTTCTTTGTTTTCCGCATCCTCTGGATATGCGTGC
22	ACAAAGAGAAACGACAGAGACTGCCTCCTCCT
23	TTATGGATGCGTTTAGGATGGAAAGGGGTGGGA
24	CCCGTGGAGCACAGTGATGAGCGCAGTGGT
25	AGAAAATCTCACTTTCAGCCATTTCACTGCAGCCA
26	AATGCCTGACGTTCACAGAGCTACACTTAGGAATCA
27	GATGAGTTCAATCAACACACTGTTGAGGGCTGCT
28	AGTCTTGTAGTGGGTAATCCAAGTTCCAGAAAGGAGC
29	ACAGGTCTTTCCCACAGATAAACCAGTTAATGGCACC
30	ATTCCACATGGCCAGTTAACTCAGTTCATCCAAGACA
31	AAGATGGTTCTTATGCTCACGTATCTGCACTCTTGGT
32	AAAAGGGTGAGAAATTGAACAGTGTGAGCAACTTGCT
33	AGGTTTTGATATAAGAGACACAGGAGCTGCTTGCTCC
34	GCGTCATGCACAATGAGGAGCCAGAACACA
35	AGAACCTGAAAACCAGACTGTTTCTTATCTGGGAGGG
36	TCCCATTTTAGACAACGACCAAAGTCAAGCTTCATGC
37	GGGGCCAAGAGGAAAGGCAAGAGAATAAACTGTC
38	TAACTCCTTCTCTCACTGACCTCAGAGACAAACAGCA
39	GCAGGATCTGCCCTTCCTTCACCACTGTGT
40	ATTAATGACTCCTTCCTTGTCAGCTTTTGCCTCCAGA
41	ACACAAGCACTCAACGGATGATACAGCAACAATGTT
42	CAGCCTTCACAGCAGCCAGTACAGAGCTCT
43	TCAAAGAATTTCAAAGCAGGACACTGTCTTCCTCCCA
44	AACAGGAAAACACTGGCTTGCATCTTCTTCCTGTT
45	CAGGCTGTTCAGGATCAAATCCTAGCGTTACTGCA
46	GTTCCTATCTTAGAACTACTGGGATCAGGCACACTGC
47	AACTTTTCCACTGCCTGACTCATCTCACCCAAAGG
48	GCATTCCTCCTGTGACACCCAAAGGACAGC
49	GACTCCTAGGCACAATTCCCTCTACTACTGCCTG
50	AAGTGCAGCAGGGCTGCAGGGCACAGTGTA
51	ATGGCCTTCCTAAGTAAGATTAGCACTGAGCACCTG
52	GCTCATCTGGAGTAAACCAAGGCTGGACAAACC
53	CCCCTCCTCCCGTGAGAACCCAGTGCTTTG
54	ACAGGGGAACAGAAGGAAAAGATCAGGGTGAAAGA
55	AAAAGCTCACCCATGTGAGGTATGGGTTAGGTGC
56	GACTACTCAGTGGGTGGTCCTTTCCTCTAGTTGC
57	AAATATGGTCACTGCAATGTACATGCCCACTACTCCT
58	CAACACATGCTGGAGGCACAGATGGGTGTC
59	TGCAATTCTCCAGCAGAAACAAGCTACTTGGCA
60	AGGGAAGATAGCTCTAGGAAACACTTCTGTCCAAGGC
61	AGGTCCAGTCTCTACAAAAGAAGGAGCCAGATATGGT
62	AAAGCTAGCAAAACTTGAGCATTAAAGGGTGAAGCCG
63	TAATGTTGATGGATCACCCAGTTCACCTCTGCTTTCG
64	CGTCTGGCTTCTATGAGAGGGCAGAGGCAT
65	TTTTGGTAGGGGAAGGGAGTGTTATGTTGCTTGAGC
66	AAGAAGCCTTGAGGACCAATGCTCAATTCTGAAATGG
67	ACACTGAAAAGAGGTGACAGATTCCACACACAGTGA
68	AGGTGGGCAAACAAGTGTCCAAGATGTCCTC
69	ATACTGAGACAGAGCAAGAAAGGCTCTTGAACCCTC
70	AAACCTATCATGAAGAATCTGGGGATGCCTTAGTCCC
71	CAACAGAACTGGAGTGTGTATCTACAGGGAGCTAGGA
72	GAACCCTCTAGGACCCCTGTTAGGAGTAGAGTCTACC
73	GGACATGAGACTGTTCCTTTCCCATCCTCCAGA
74	GGGTAAGGCAACTGCTGGCTACTATTTGGCA
75	TGAGAATGTGGGTTCATGGCCAGCAGGCAG
76	CGGAGCATGAAGAGTTCAGTGGACGACCTGT
77	TGTGACCTGCTTCCTACACAAAATGGTACAGTGCT
78	TTCACTGTCTCACTTCCATTTAGACCTGGCTACAAGG
79	TCAAAAGCAGACAAGTTTGGCTGAAACAGAACCAAGA
80	GGGGAGAGGATGATGTCTGAATTGGATGTCAGTTGT
81	CAGTCAAGATCCTCAGGAGCTCTGGCTACTTCTG
82	TTCATCTGCCCTAATTACTACTAGCCTTGGTTGCCTG
83	TAACTGCCCACTAAAGGCTCATGCTTCTGTATACCTG
84	TTCTCCCACCACATTACCATTCACAAGTTGTTCCTGG
85	TCCTGGCAGAGCTAAATGAGATCGGAAAAGACACA
86	GCCCAAGACCACACCAGGGACCCTGTATTC
87	ATTGTTATGGGAGGGTATGTGAGGATAGTCAGGAGCG
88	AGAAAGTGTGAGGGCTAAACAGAGCGCCTTG
89	ACAGAAGCAGAATCAGGGATTGAAAGTAACAAGGCCA
90	AGAATACACACACACCACGTGATAACTGTATCCAGCC
91	CCTTGGCACAAGCAAGCACCAGGCAATCAC
92	AAAATTGGCAGGGTTAGAGGGTGCCCAGCA
93	ATGGATCTGCTGATGCCTCTTTGGTACAGGAATGC
94	ATTCCCAACTTAAAATAATGGCACGGAAGGGAATGGC
95	AATTAAAGAGCATCACTGCTGCAAGGACGTAAAAGCC
96	AGTGACACTGTGGCTAGTGGCTCCTCTCCA

### Sheet: hITS
Probe	Sequence	PER primer
1	TCGAGACGCCCTAGCGGGAA	p27
2	GAACGCGCTAGGTACCTGGA
3	CAAGGGGTCTTTAAACCTCC
4	GTCGGAAGGTTTCACACCAC
5	CAGCAAACGGGACCGGACTC
6	GTTGCCTCAGGCCGGCCAGA

### Sheet: hUMOD
Probe	Sequence	PER primer
1	ATTCATGGTGTCACAGAGATAGACTTCACAGTGCAGG	p28
2	TCACGGATGATGATCTCATCTGCCAGGTAGAGGG
3	CTCCCCGTACTCGGTGCTGCGCCAGTACTC
4	GCTCACGATGCCCTCGTCGCTGGACGGATG
5	GTAACGGCCTCATCCTCCGTGCAGGTGGCA
6	CACTCCCACTTCGGAATCTGGTCCCAGAGC
7	TCCCGCTACTTCAGGTCTAGATAGCACCTGC
8	GTAGCCCGCGGGGCATACGCACAAGTAGCT
9	CTTCACCTGGACGGACGCATCCCACAGGCA
10	AGACTAGGTCATAGTTTCCAGCAAACCGGAACATCTG
11	GCCCACCACATTGACACATGTGGCCAGGGC
12	CCCCACATTCCAGCCTGTGCTCCAGGAGGG
13	TTTTCCTCCTGGCATAATGTTTGCCTTGTCCAAGC
14	CCCGGGGAGCACTCACAGTGCCATCCATCC
15	GTTGAAGTCCTGTTTGCACTGGCAGTGCCA
16	CGAGCACCGGCTGTCACTCAGGTACATGAA
17	CCAGTCCCGGTTGTCTCTGTCATTGAAGCC
18	GCCATCCCGGGCTGGGGTCACTACAGACAC
19	GACCTTGTCGAAGCCCAGACTCTTCAGCTG
20	AAGCCTCAGTGGACAGTGTCACGGAGGAGC
21	TATATATACACATTTGCCCCAGGCTGGCAATCTCTCC
22	GCACTTGCCCAGCGACACCTTCATGTCATT
23	CTTGGTAGGGCTGCGTGTAGGAAGGGGTCT
24	GGTGTCAGTGGCTGCAGTTGTGATGAACCA
25	GGAAGAGCGCCATCCGCACGGTGAACATGC
26	GGAGCACAGGGCTTTCCGCTGTCAGTCACT
27	GGCGGTCTTCAGGCTGACTTTCATGTCCAG
28	GAAAAGTCAGGGTCAAGGTGGCCGAGAGAAGC
29	TGCCATTATTCGATTTGCAGTCCTCGTCTATACTGCA
30	GGGGTAGGAGCATGCAAAGTTGATTTTGATGTTGAGG
31	GGACCCAAGTTCAGGACACGGGATTGATCTATGA
32	GGGGCGCTGTCAGGTTGTAGACGTAGTAGC
33	TCTCCACCACTTGGATAGTTGAGTCTCTAGTGTGTGG
34	GAGCCTGGCGTGTTTACGCAGCTGCTGTTG
35	GGGGCCTCAGGTACACCGTCACAAGTCCCA
36	GGGTCCGTGGCATTGCTACTGGGTGTGGCATA
37	GCGGAGCAGTTGTGAGCTCCAGGAATGGCG
38	AAAAGCAGCATTTAAAGACACAGGCTGTTTCTCGACA
39	GCAGTTGGTCATGAGCAGTGCAAATCGGGA
40	CACTCATCCAGGTCCACGCAGGTCAGGCCA
41	CAGTGGCTAAGCCCAGGCTCAGCGCACTCA
42	CAGAGATGGCTGCCCCATCCTTTCTGCTCT
43	GACGGAAAATCGGCCCTGGGAGGACTCCCC
44	CGGAAGCCTTCGGGGCAGACGCAGGAGAAG
45	GAACAAAGCATGAACTTTCTTTTCTGTGGCTGGAGCA
46	GCCAGGATTAAAAGGGAGAAAAGAAGGCAGGCT
47	CCCCATCCAACATGGTGCCCACGTAGAGAA
48	CCGGTGAAGCCCTCCTGACAGGTGCACGTC

### Sheet: hADAMTS1
Probe	Sequence	PER primer
1	ATCAGCCATCCCAAGAGTATCACATGTCTGGGAC	p27
2	AACAATTTCTATTATTCGTTGGAAGGGCGCGCAGA
3	GTTCGGGTCGGGAGAGCAAAGCCTCGTTGG
4	CGTAGCAGCGCACGGAGCGAGGGACCTTTA
5	CACAGCTCGCTGCATTGGAGCCCCAGGAGA
6	CAGCGTGGGTACTGGCCCAAAGCTCCGAGA
7	CTCCAGCTCCGGCACCACTAGCTCCTCGTC
8	CCGCAGCTCCAGATCCAGCTGCTGGTCAAA
9	GGATTTGCGCCCCACGTTCTGGAGCGTGAA
10	AAATCTTCTATTCAGCCGTCTTGCTTCACCTTCCTCT
11	GAAGCAGTGCGCCAGGTCGGTTTCCGGAAG
12	GCCGATTCCGCCGCAGGAGGTGGAACTGTA
13	AGCATGGTTTCCACATAGCGGTGACTGGAC
14	TGGAATTCTGCCATCGACTGGTCTGCCACA
15	AAACAACGTGAGAAGGTAATGCTTTAGACCACTGCCG
16	TGGGGTGTTTGTACAATCTGGCTGCCACCG
17	ATCTTCACCACCACCAGGCTAACTGAATTACGAATGC
18	CCGGCCCCTTCTGTTCATCGTGGATGACCA
19	GCAGAGTGAGGGCAGCATTGGAGGTCACTT
20	GCTGGGATCGCCATTCACGGTGCCGGAGTA
21	TTGTGCTGCTTCTGCCAGTTGCAAAAGTTCC
22	TTTGTGCCTCAGGTTTCCTTCCTAGGAATGAATTCCC
23	ACTGTTGGACCAGCTGCTGGAGATGGACCT
24	GGAAGCAGGCTGTCCATTAATGTCTCGGCA
25	GCTGGCTGGCTTCACTTCCTTTGCACACTC
26	GGGGCAGGGATGGTCTGCACAAGGTCTGGT
27	TTGTAACCCTTCCCACAGGTCTTAGAACATGATGACC
28	TAAAGGATCACAGCTCTCATGAGATAACACCCCTCCA
29	AACCACTTAACTGCATTCTGCCATTGTGCAAAAGTCT
30	CACTTTGCCTTGCCCTCAAAGCTAACACCACT
31	CTTCTTGCTTTCCCTGCACCAGCCCTTCCT
32	CTCACAGAAGAGCTGAACAGACATTCACCAGGATACG
33	TTACTGGCAAGATACGCTGGATCCCTCCAGC
34	TAATGCCCGGGGCTTTATTATGCTATATCACTGCTCA
35	CATTCTCTGAAACCATAGCAGCCATAAACAGTGCTGG
36	AAGGAAAGAGGAAGCCATTTGCGTTATTTCACGTTGC
37	AGGAAGTTGGAGGTACTAAGCTCATTGTGTCTCCTCT
38	ACATCCATATTCCCAAAGCAGGGTTACATGGTAGGAA
39	TTTTGTTCCGGCGTTTCATCCTCCTTGTGTGA
40	ACAAGTGATCTCAATGTCCCCAAACCTGTGGGA
41	GCTACCCCTCAGCAGCCTCCCCACCACAAG
42	CCCCATAATCCCACCTTACTGATACACCTCACTGG
43	TAGTGCTCTGCATCCCGGTCACTGGGTGGG
44	CTTAGAACATTCGCCCCACTCTTCAATGACCCATGC
45	AGCTTCTGCTCGGATCACACACAGTTCCAAC
46	CTGTCCTTGCACACAGACAGAGGTGGAATCTGG
47	TGGAGTCTATGATGCGATCACAACCAGCTTTTACACA
48	GCTGTTTCACTTCGATGTTGGTGGCTCCAGT
49	TGCCATTGTTCCTGGATCCCCTCTGGTTCC
50	ATATATGTGCCATCAGCAGCTTTGATGGCAAGAAAGC
51	GAGGAGCCGCTGTACCTCAAGACAACACCT
52	GCTAAAGCTGCGAATTCTTTCCAATGCCGCA
53	GTAAGAACCTGGATGGTCAAGGGCTCTTTGAGAGG
54	AGCCAATGCCTTTGGCTTGGCAGATGAGCT
55	GGTGTATTTAATTTTAGGTCGAAGGGCATTGCCCACA
56	CCCCACATTCCCCAGCTTCCATGAAAAGGC
57	CCATCCGCCCACGGGAAGTGTTTGGTTTGA
58	GTTGATACACCATTTCCCTTCTCCACAGCTGGTG
59	TGTACTGGACTCCTCCACCGCACGTTCTCG
60	ATTCTTTGGGACTGGGTTGTCACATTCCCTCATCG
61	CAAAATGCTTTCTGTCGGTTTTGTTCACACACTTGCC
62	TTCTACCAGTCTTCTCTGCCAACCCAATTCACATGA
63	TGCACCTGTCCTTTGGTGAGACGCCAGCGT
64	TCCCAAAGGAAGCTTTTGAAAACTCGTTGTGTGCT
65	AAGGCAGCTTGTAAACCATCATCTTCTATGACGGAGC
66	ATTAAGGCTGGCACACTGCTTTGCATCATCATGT
67	CGCCATCATGTGGGAATCCTGGTTCACACC
68	CTGGCTGTGGTCCAGGTTGGAAAGCATTGA
69	ATGATGTAATCATGTAGGCACTGCAAGGAGACCAAGG
70	ATCGCCTGGGAGCTGTATGGGATTCTGAGG
71	CCGGTTGGCATCGTACGAGGTGCCAGGGAG
72	TGTTTGGAGTCCTCCCCAAATGTAAACTGGCAC
73	ACTTGGGAATCCATTCCACCGCAGGCCCAC
74	GTGCTACATGTGCTGGCTGCATCGGGGCAG
75	GCACCCTGGCTTTGCAATAGCCCCTGGCTC
76	GCTCAGGGCTCTCCCCTCTCCGTCCGGTAG
77	CCTCCGCCTTGGCTGCGATGTTGCTCACTC
78	CGCAGGCAGAGTGGCTCTGCTGGGACAAGA
79	TTTTCTTCCAGCGCAAAGTTGGAGACACTGAGAGG
80	CCGGCTACAGCCGAAGCTCCCGGAGTCACTA
81	GCACTCGTTTGCCTTCACAGTACTTCCCTCC
82	TTGTCTGGACAGTCCTCAAGGTTACAGGATCTGTAGC
83	CACCCCACCAGAGGTGCCGGTACACCACAA

### Sheet: Alpha Satellite
Probe	Sequence	PER primer
1	GTGGAATTTGCAAGTGGAGATTTCAGCCGCTTTGAGGTCAATGGT	p27

### Sheet: Minor Satellite
Probe	Sequence	PER primer
1	AGATGAGTGAGTTACACTGAAAAACACATTCGTTGGAAACGG	p28

### Sheet: bridge for chrX
Probe	Sequence (bridge #1)	PER primer
1	ATTATCCCTACCGCCAAATCTCCGTGTCCTTAACCGACCTAT	p27

### Sheet: HRP oligos
Name	Sequence
27*27*-HRP	ATGATGATGTATGATGATGTTTTTTTTT/3HRPMD/
28*28*-HRP	GTTAAGTTGT GTTAAGTTGTTTTTTTTT/3HRPMD/
30*30*-HRP	GAGAGTATTT GAGAGTATTTTTTTTTTT/3HRPMD/
